# Characterizing Oligodendrocyte-Lineage Cells and Myelination in the Basolateral Amygdala: Insights from a Novel Methodology in Postmortem Human Brain

**DOI:** 10.1101/2025.01.09.631560

**Authors:** Kelly Perlman, Emanuel Curto, Sarah Barnett-Burns, Maria-Antonietta Davoli, Volodymyr Yerko, Reem Merza, Andreas I Papadakis, Alan Spatz, Christopher R Pryce, Gustavo Turecki, Naguib Mechawar

## Abstract

The basolateral amygdala (BLA) plays a key role in the pathophysiology of depressive disorders and trauma, yet oligodendrocyte-lineage cells and myelin in this brain region remain understudied in humans. This may be due, at least in part, to the lack of a cost-effective, antibody-based method to isolate oligodendrocytes (OL) and OL precursor cells (OPC) from postmortem brain tissue that is compatible with molecular biology applications. This study aimed to 1) create and validate a method for isolating OPC and OL nuclei from frozen postmortem grey matter; 2) compare OPC and OL gene expression in the BLA between individuals with depression who died by suicide (with or without a history of childhood abuse) and matched controls; and 3) provide histological characterizations of OPC, OL, and myelin in the BLA. Frozen left-hemisphere BLA samples were obtained from brain donors with well-characterized phenotypic information. Immunolabeled nuclei were sorted into OPC (SOX10+/CRYAB-) and OL (SOX10+/CRYAB+) populations, and RNA was measured using a custom Nanostring codeset. Fluorescence in situ hybridization was used to determine OPC (PDGFRα+) and OL (MYRF+) densities, and immunofluorescence was used to label axons (NF-H) and myelin (MBP) for myelin area fraction. The method successfully isolated OPC and OL nuclei with correct transcriptomic profiles. In the OL fraction, MOBP was found to be significantly decreased in depressed individuals with a history of child abuse compared to controls, but no other genes showed significant group differences in either fraction. However, significant age-related patterns were observed in both fractions. Furthermore, no significant differences in cell densities or myelin coverage were observed across groups. Lastly, a strong significant correlation between OL density and myelin area fraction was identified. This study provides a novel sorting method and a comprehensive characterization of OL-lineage gene expression, cell densities, and myelin in the human BLA.
