## Supplementary File 1 for "Characterizing Oligodendrocyte-Lineage Cells and Myelination in the Basolateral Amygdala: Insights from a Novel Methodology in Postmortem Human Brain"

### Sheet: Definitions
	nCounter™ CodeSet Design Report - Definitions
	Section 1: Customer Order Info
	[CUSTOMER_INFO]
	Section 2: GX CodeSet summary
	[CODESET_SUMMARY]
	Organism
	CodeSet Name:	Name of CodeSet
	CodeSet Version:	Version of CodeSet
	CodeSet Quote Number:	Quote Number for CodeSet request
	CodeSet PO Number:	Purchase Order number for CodeSet
	CodeSet Part Number	Nanostring Part Number for this version of this CodeSet
	CodeSet Requested Probe Count:	Number of requested targets
	CodeSet Confirmed Probe Count:	Number of unique sequence targets
	CodeSet Discrepancy Notes:
	CodeSet Ideal Probe Count:	Number of probe pairs passing ideal quality cutoffs
	CodeSet cutoff Exceptions	Summary of non-ideal exceptions in this library:
		Xhyb = Cross hybridization potential
	Xhyb: Tm: GC: Structural:	Tm = out of range melting temp
	(some probes may be in multiple categories):	GC = GC content ratio out of range
		Structural = secondary structure interference potential
	Section 3: Transcript Variant Coverage columns:
	[TRANSCRIPT_VARIANT_DATA]
	1 - Customer Identifiers:	Default is RefSeq Gene name, otherwise specified by customer
	2 - HUGO Gene:	Common name for mRNA target sequence, as defined by RefSeq.
	3 - Nanostring Internal Identifiers
	4 - Total # of Isoforms	Total # of isoforms annotated for this RefSeq Build for this gene
	5 - Isoforms Hit By Probe	The accession #'s of the isoforms hit by the probe
	6 - # Hit:	Count of all known transcript variants that the probe will hit.
	7 - Isoforms Not Hit By Probe	The accession #'s of the isoforms NOT hit by the probe (if any)
	8 - # Not Hit:	Count of all known transcript variants that the probe will NOT hit.
	Section 4: Detailed probe information columns:
	[CODESET_DETAILS]
	1 - Customer Identifiers:	Default is RefSeq Gene name, otherwise specified by customer
	2 - Accession number:	Accession number of requested target sequence.
	3 - Position:	Region in the target mRNA being probed.
	4 - Target Sequence:	Sequence of target region.
	5 - Tm of capture probe
	6 - Tm of reporter probe
	7 - Exception Flags
	[ T ]	Tm out of range
	[ X ]	Cross hyb signal expected
	[ V ]	Variant Specific
	[ S ]	Structural issues (GC%, hairpins, poly-G etc)
	[ C ]	Custom Sequence
	8 - HUGO Gene:	Common name for mRNA target sequence, as defined by RefSeq.
	9 - Nanostring Internal Identifiers	Our internal ProbeID - used to determine the specific probe used
	10 – Design Remarks	Any comments or notes about the probe - examples would be cross-hybridzation

### Sheet: Design Data
	nCounter™ CodeSet Design Report - Data
	CodeSet requested probe count:	66
	CodeSet confirmed probe count:	66
	CodeSet confirmed HK count:	6
	CodeSet notes:	Version 5: * 2 probes added for different isoform coverage. No exon spanning probe could be made for the MAL NM_022440 transcript. Version 4: * 2 probes removed. Version 3: * 11 probes removed; 6 probes added. Version 2: * 17 probes added; 10 probes removed. Version 1: * Probes designed to be exon-spanning whenever possible
	CodeSet Tier1 pass:	66
	CodeSet Probe Exceptions:	Xhyb	TM	GC	Structure
	Exception Count:	0	0	0	0
	ISOFORM COVERAGE
	IMPORTANT: Please review the "Isoform Coverage" tab - this table includes important information about the specific isoforms that will be targeted by the probes in this CodeSet
	CODESET DETAILS
	Customer Identifier	Accession	Position	Target Sequence	Tm CP	Tm RP	Flags	HUGO Gene	NSID	Design Remarks	Exon spanning
1	AARS	NM_001605.2	836-935	GGGCCTGGAACGACTGGTATCTGTGCTGCAGAATAAGATGTCCAACTATGACACTGACCTTTTTGTCCCTTACTTTGAAGCCATTCAGAAGGGCACAGGT	83	80	HK	AARS1	NM_001605.2:835		yes
2	ABCF1	NM_001090.2	851-950	GATGTCCTCCCGCCAAGCCATGTTAGAAAATGCATCTGACATCAAGCTGGAGAAGTTCAGCATCTCCGCTCATGGCAAGGAGCTGTTCGTCAATGCAGAC	79	82	HK	ABCF1	NM_001090.2:850		yes
3	ANLN	NM_001284301.2	1245-1344	ACAGTTCCATCCAAGGGAGAATTAAGTAGAGAAATTTGTCTGCAATCTCAATCTAAAGACAAATCTACGACACCAGGAGGAACAGGAATTAAGCCTTTCC	77	84		ANLN	NM_001284301.2:1244		yes
4	APC	NM_000038.6	1968-2067	GGGATATTACGGAATGTGTCCAGCTTGATAGCTACAAATGAGGACCACAGGCAAATCCTAAGAGAGAACAACTGTCTACAAACTTTATTACAACACTTAA	85	76		APC	NM_000038.6:1967		yes
5	APLP1	NM_001024807.3	1377-1476	TCCCGAGAAGGCACAGCAGATGCGCTTCCAGGTGCATACCCACCTTCAAGTGATTGAGGAGAGGGTGAATCAGAGCCTGGGCCTGCTTGACCAGAACCCC	90	92		APLP1	NM_001024807.3:1376		yes
6	MASH1	NM_004316.4	1280-1379	TGAGGGGCTCGGCCTGGTCAGGCCCTGGTGCGAATGGACTTTGGAAGCAGGGTGATCGCACAACCTGCATCTTTAGTGCTTTCTTGTCAGTGGCGTTGGG	92	80		ASCL1	NM_004316.4:1279		yes
7	ASPA	NM_000049.4	640-739	TCCTTCCCTCAAATATGCGACCACTCGTTCCATAGCCAAGTATCCTGTGGGTATAGAAGTTGGTCCTCAGCCTCAAGGGGTTCTGAGAGCTGATATCTTG	81	82		ASPA	NM_000049.4:639		yes
8	BCAN	NM_198427.1	1611-1710	AGAGGCCCCTAGGACGCTCCTAGAATTTGAAACACAATCCATGGTACCGCCCACGGGGTTCTCAGAAGAGGAAGGTAAGGCATTGGAGGAAGAAGAGAAA	82	81		BCAN	NM_198427.1:1610		yes
9	BCAS1	NM_003657.4	1800-1899	AGACCTGAGAAGCGGCAGCAGTCCCTTGGGGGCTTCTTTAAAGGCCTGGGACCAAAGCGGATGTTGGATGCTCAAGTGCAAACAGACCCAGTATCCATCG	92	86		BCAS1	NM_003657.4:1799		yes
10	CA2	NM_000067.2	576-675	AGCTGTGCAGCAACCTGATGGACTGGCCGTTCTAGGTATTTTTTTGAAGGTTGGCAGCGCTAAACCGGGCCTTCAGAAAGTTGTTGATGTGCTGGATTCC	78	79		CA2	NM_000067.2:575		yes
11	CD9	NM_001769.2	406-505	ATATTCGCCATTGAAATAGCTGCGGCCATCTGGGGATATTCCCACAAGGATGAGGTGATTAAGGAAGTCCAGGAGTTTTACAAGGACACCTACAACAAGC	80	79		CD9	NM_001769.2:405		yes
12	CLDN11	NM_001185056.1	1254-1353	CATTTACTTGTACGAGACAGAAAAAGATAGCATTGGGGACATGGGATGGGGGAGGGAGGGCAATAGTGGAACGAACTTTCCATGGGAAACTTTCCCTTTT	83	83		CLDN11	NM_001185056.1:1253		no
13	CNP	NM_033133.5	855-954	GTTTTGTGACTACGGGAAGGCTCCCGGGGCAGAGGAGTACGCTCAACAAGATGTGTTAAAGAAATCTTACTCCAAGGCCTTCACGCTGACCATCTCTGCC	90	82		CNP	NM_033133.5:854		yes
14	CNTN1	NM_001843.2	301-400	TCAACTGTAGGGCACGAGCCAGCCCTTTCCCGGTTTACAAATGGAGAATGAATAATGGGGACGTTGATCTCACAAGTGATCGATACAGTATGGTAGGAGG	80	79		CNTN1	NM_001843.2:300		yes
15	CNTN2	NM_005076.5	3245-3344	TGGGATCCCTGCAGAAGTCCACATCGTGAGGAATGGAGGCACAAGCATGATGGTGGAGAACATGGCAGTCCGCCCAGCACCACACCCTGGCACCGTCATT	92	92		CNTN2	NM_005076.5:3244		yes
16	CRYAB	NM_001885.1	331-430	AAAACATGAAGAGCGCCAGGATGAACATGGTTTCATCTCCAGGGAGTTCCACAGGAAATACCGGATCCCAGCTGATGTAGACCCTCTCACCATTACTTCA	79	83		CRYAB	NM_001885.1:330		yes
17	CSPG4	NM_001897.5	5178-5277	TTTTGAGGCTGCCTGTCCCCAGCGCCCCAGCCACCTCTGGAAGAACAAAGGTCTCTGGGTCCCCGAGGGCCAGCGGGCCAGGATCACCGTGGCTGCTCTG	92	93		CSPG4	NM_001897.5:5177		yes
18	ELOVL7	NM_024930.1	426-525	TTCATTTCGATGTGACATTGTTGACTATTCACGGTCACCCACAGCTTTGAGGATGGCACGTACCTGCTGGCTTTATTACTTCTCCAAATTTATTGAGCTA	74	74		ELOVL7	NM_024930.1:425		yes
19	ENPP2	NM_001040092.2	1981-2080	CATCATATACTGTTTCCAAACAGGCTGAGGTTTCCAGCGTTCCTGACCATCTGACCAGTTGCGTCCGGCCTGATGTCCGTGTTTCTCCGAGTTTCAGTCA	78	79		ENPP2	NM_001040092.2:1980		yes
20	ENPP6	NM_153343.4	246-345	TCCAGACTTCCCTAGTCTCTCGTATCCCAATTATTATACCCTAATGACTGGCCGCCATTGTGAAGTCCATCAGATGATCGGGAACTACATGTGGGACCCC	77	89		ENPP6	NM_153343.4:245		yes
21	FA2H	NM_024306.2	361-460	TGTAGCCCTTGAGGAAACTCAGAAGACAGATCCTGCTATGGAACCACGGTTCAAAGTGGTGGATTGGGACAAGGACCTGGTGGACTGGCGAAAGCCTCTC	82	82		FA2H	NM_024306.2:360		yes
22	FERMT1	NM_017671.4	1470-1569	CCCAGAAGCACTTGCGGATATGTACCAGCCTCGGTCTCTGGTTGATAAAGCCAAGCTCAATGCAGGTTGGCTAGACTCCTCACGCTCCCTTATGGAACAA	81	82		FERMT1	NM_017671.4:1469		yes
23	FYN	NM_002037.3	766-865	GTCTTTGGAGGTGTGAACTCTTCGTCTCATACGGGGACCTTGCGTACGAGAGGAGGAACAGGAGTGACACTCTTTGTGGCCCTTTATGACTATGAAGCAC	81	82		FYN	NM_002037.3:765		yes
24	GalC	NM_000153.4	721-820	GCATCCATGCTCCTTGATGCCGAACTCTTCAAGGTGGTTGATGTTATAGGGGCTCATTATCCTGGAACCCATTCAGCAAAAGATGCAAAGTTGACTGGGA	80	84		GALC	NM_000153.4:720		yes
25	GPM6A	NM_005277.3	791-890	GTCTCTGAGAATTTCTTGAGGATGTGCGAATCTACTGAGCTGAACATGACCTTCCACTTGTTTATTGTGGCACTTGCTGGAGCTGGGGCAGCAGTCATTG	82	81		GPM6A	NM_005277.3:790		yes
26	GPR37	NM_005302.5	1790-1889	AGAAGTGGCTGCTGGAGGACTTCTCCTGCAAGATCGTGCCCTATATAGAGGTCGCTTCTCTGGGAGTCACCACTTTCACCTTATGTGCTCTGTGCATAGA	89	81		GPR37	NM_005302.5:1789		yes
27	GSX2	NM_133267.3	703-802	CCGCCACCACCTACAACGTGGCGGACCCGCGGAGATTCCACTGCCTCACCATGGGAGGCTCTGACGCCAGCCAGGTACCCAATGGCAAGAGGATGAGGAC	92	92		GSX2	NM_133267.3:702		yes
28	IL5	NM_000879.2	106-205	CCACAGAAATTCCCACAAGTGCATTGGTGAAAGAGACCTTGGCACTGCTTTCTACTCATCGAACTCTGCTGATAGCCAATGAGACTCTGAGGATTCCTGT	79	82		IL5	NM_000879.2:105		yes
29	ITGB1	NM_002211.3	356-455	TGGGTGGTGCACAAATTCAACATTTTTACAGGAAGGAATGCCTACTTCTGCACGATGTGATGATTTAGAAGCCTTAAAAAAGAAGGGTTGCCCTCCAGAT	79	81		ITGB1	NM_002211.3:355		yes
30	MAG	NM_001199216.1	1781-1880	CATTACCCAGACACGCAGGAAAAAGAACGTGACAGAGAGCCCCAGCTTCTCGGCAGGGGACAACCCTCCCGTCCTGTTCAGCAGCGACTTCCGCATCTCT	90	89		MAG	NM_001199216.1:1780		yes
31	MAL	NM_002371.4	423-522	TGCAAGACGGCTTCACCTACAGGCACTACCATGAAAACATTGCTGCCGTGGTGTTCTCCTACATAGCCACTCTGCTCTACGTGGTCCATGCGGTGTTCTC	88	82		MAL	NM_002371.4:422		yes
32	MBP	NM_002385.3	173-272	CGGGCGCTTCTTTGGCGGTGACAGGGGTGCGCCCAAGCGGGGCTCTGGCAAGGTACCCTGGCTAAAGCCGGGCCGGAGCCCTCTGCCCTCTCATGCCCGC	92	93		MBP	NM_002385.3:172		yes
33	MMP16	NM_022564.3	514-613	CAGTTCTATGGCATTAACATGACAGGAAAAGTGGACAGAAACACAATTGACTGGATGAAGAAGCCCCGATGCGGTGTACCTGACCAGACAAGAGGTAGCT	81	93		MMP16	NM_022564.3:513		yes
34	MOBP b	NM_001278322.2	101-200	CATAACAGAGATCCAATCAGCAGATGTGTACGGATGAAAATACAGTGAGATGAGTCAGAAACCGGCCAAGGAGGGTCCCAGACTCTCCAAAAACCAGAAG	82	93		MOBP	NM_001278322.2:100		yes
35	MOBP	NR_003090.3	305-404	CTACCAGAAGAAAGAGGAGGACTGGATCTGCTGCGCCTGCCAGAAGACCAGATTGAAAAGGAAGATCAGGCCAACCCCAAAGAAGAAGTGACCAAGGAGG	93	91		MOBP	NR_003090.3:304		yes
36	MOG	NM_001008228.3	587-686	GTTCTCCTCGCGGTGCTGCCTGTGCTCCTCCTGCAGATCACTGTTGGCCTCATCTTCCTCTGCCTGCAGTACAGACTGAGAGGAAAACTTCGAGCAGAGA	88	87		MOG	NM_001008228.3:586		yes
37	MTO1	NM_133645.3	291-390	GCGGCTCTCGGACTCTGCTCCTCACTCACCGCGTGGACACGATCGGTCAGATGTCATGTAATCCTTCCTTTGGTGGCATCGGAAAGGGACATTTAATGAG	91	77	HK	MTO1	NM_133645.3:290		yes
38	MYRF	NM_001127392.3	215-314	TACATCAGCAAGGAGGATGCCTCCGACCTCTGCTTCCCTGACATCTCTGCTCCAGCCAGCTCGGCCTCCTACTCCCACGGGCAGCCTGCGATGCCTGGCT	90	93		MYRF	NM_001127392.3:214		yes
39	MYT1	NM_004535.2	3241-3340	GAGTTTCCTCACCCACCGGAGTTTGTCAGGCTGTCCCAGAGCAACCTTTGCTGGAAAGAAGGGAAAACTGTCAGGGGATGAGGTCCTCAGTCCAAAGTTC	82	79		MYT1	NM_004535.2:3240		yes
40	NEU4	NM_001167599.3	480-579	GGGCAGCGCCCGGGACCTCACCGAGGAGGCCATCGGTGGTGCCGTGCAGGACTGGGCCACATTCGCTGTGGGTCCCGGCCACGGTGTGCAGCTGCCCTCA	91	92		NEU4	NM_001167599.3:479		yes
41	NRCAM b	NM_001371135.1	309-408	AGAAAAACATTTGGGAGGTGTCTAGCCCAGTGGACCTTCTGAAGAGCAATGCTAAGAAGACGTTTGGTTTAAAGAATTAAAAGGAAGAACAACTTAAGAG	86	76		NRCAM	NM_001371135.1:308		yes
42	NRCAM	NM_005010.4	876-975	CATTGTTGTCCGCCCATCCAGATCACCATTGTGGACCAAAGAAAAACTTGAACCAATCACACTTCAAAGTGGTCAGTCTTTAGTACTTCCCTGCAGACCC	79	81		NRCAM	NM_005010.4:875		yes
43	OLIG2	NM_005806.4	49-148	TCCCCTGAGGCTTTTCGGAGCGAGCTCCTCAAATCGCATCCAGATTTTCGGGTCCGAGGGAAGGAGGACCCTGCGAAAGCTGCGACGACTATCTTCCCCT	80	92		OLIG2	NM_005806.4:48		yes
44	OPALIN	NM_001040102.3	248-347	GAAATTTCAGAAATTGATGACAATCCCAAGATATCTGAGAATCCTAGGAGATCACCCACACATGAGAAGAATACGATGGGAGCACAAGAGGCCCACATAT	78	91		OPALIN	NM_001040102.3:247		yes
45	PCDH15	NM_001142763.1	1211-1310	TTGTGTCCTTGTGCCAAACACTCGTGATTGCCGTCCACTCACTTATCAAGCTGCCATACCTGAGTTGAGAACTCCGGAAGAACTGAACCCCATTATTGTT	79	82		PCDH15	NM_001142763.1:1210		yes
46	PDGFRA	NM_006206.6	1893-1992	GGAGTTTCCAAGAGATGGACTAGTGCTTGGTCGGGTCTTGGGGTCTGGAGCGTTTGGGAAGGTGGTTGAAGGAACAGCCTATGGATTAAGCCGGTCCCAA	87	85		PDGFRA	NM_006206.6:1892		yes
47	PLLP	NM_015993.2	396-495	GTTTCAGCTGCACATGAAGTTGTACATGGTTCCCTGGCCACTGGTGTTAATGATCTTTAACATCAGCGCCACCGTTCTCTACATCACCGCCTTCATCGCC	81	80		PLLP	NM_015993.2:395		yes
48	PLP1	NM_000533.5	869-968	ACCTGTTTATTGCTGCATTTGTGGGGGCTGCAGCTACACTGGTTTCCCTGCTCACCTTCATGATTGCTGCCACTTACAACTTTGCCGTCCTTAAACTCAT	83	77		PLP1	NM_000533.5:868		yes
49	POLR1B	NM_001282774.1	1867-1966	TTTTACCACTCCTTGTAGACTGGTACGGCCTGTGCAGAACTTAGCATTGGGCAAAGAAGAGCTAATTGGAACTATGGAACAGATCTTCATGAATGTCGCT	81	82	HK	POLR1B	NM_001282774.1:1866		yes
50	PPP1R14A	NM_033256.2	542-641	TGAAGTCATGTGGGAAACCTGTCGAGGACTTCATCCAGGAGCTGCTGGCAAAGCTTCAAGGCCTCCACAGGCAGCCCGGCCTCCGCCAGCCAAGCCCCTC	90	90		PPP1R14A	NM_033256.2:541		yes
51	PTGDS	NM_000954.6	140-239	CAGCACCGGAGGCCCAGGTCTCCGTGCAGCCCAACTTCCAGCAGGACAAGTTCCTGGGGCGCTGGTTCAGCGCGGGCCTCGCCTCCAACTCGAGCTGGCT	92	92		PTGDS	NM_000954.6:139		yes
52	PTPRZ1	NM_002851.3	1589-1688	TTTTCCCTGAATTAATTGGAACTGAAGAAATAATCAAGGAGGAGGAAGAGGGAAAAGACATTGAAGAAGGCGCTATTGTGAATCCTGGTAGAGACAGTGC	79	86		PTPRZ1	NM_002851.3:1588		yes
53	QDPR	NM_001306140.1	306-405	GCTCTTGGGTGAAGAGAAGGTGGATGCAATTCTTTGCGTTGCTGGAGGATGGGCCGGGGGCAATGCCAAATCCAAGTCTCTCTTTAAGAACTGTGACCTG	83	83		QDPR	NM_001306140.1:305		yes
54	QKI	NM_006775.3	569-668	GCCCAACTTCTGCGGGATCTTCAACCACCTCGAGCGGCTGCTGGACGAAGAAATTAGCAGAGTACGGAAAGACATGTACAATGACACATTAAATGGCAGT	91	81		QKI	NM_006775.3:568		yes
55	RHOU	NM_021205.6	530-629	TGGTGTCTGTGGATGGGCGGCCCGTGAGACTCCAACTCTGTGACACTGCCGGACAGGATGAATTTGACAAGCTGAGGCCTCTCTGCTACACCAACACAGA	92	91		RHOU	NM_021205.6:529		yes
56	SDHA	NM_004168.3	1316-1415	GTCACGAAGGAGCCGATCCCTGTCCTCCCCACCGTGCATTATAACATGGGCGGCATTCCCACCAACTACAAGGGGCAGGTCCTGAGGCACGTGAATGGCC	87	92	HK	SDHA	NM_004168.3:1315		yes
57	SEMA5A	NM_003966.3	3718-3817	ATAACCAACCACATCAACAAACTGGACAAGTACGACTCGGTGGAGGCCATCAAGGCATTTAACAAAAACAACTTGATCCTAGAGGAAAGAAACAAATACT	89	79		SEMA5A	NM_003966.3:3717		yes
58	SULF2	NM_001161841.1	1207-1306	AAAGAGAAGCACGGCTCCGACTACTCCAAGGATTACCTCACAGACCTCATCACCAATGACAGCGTGAGCTTCTTCCGCACGTCCAAGAAGATGTACCCGC	83	83		SULF2	NM_001161841.1:1206		yes
59	TBP	NM_001172085.1	588-687	ACAGTGAATCTTGGTTGTAAACTTGACCTAAAGACCATTGCACTTCGTGCCCGAAACGCCGAATATAATCCCAAGCGGTTTGCTGCGGTAATCATGAGGA	79	82	HK	TBP	NM_001172085.1:587		yes
60	TF	NM_001063.4	634-733	TGTGGCTGCTCCACCCTTAACCAATACTTCGGCTACTCGGGAGCCTTCAAGTGTCTGAAGGATGGTGCTGGGGATGTGGCCTTTGTCAAGCACTCGACTA	87	88		TF	NM_001063.4:633		yes
61	TMEM88B	NM_001146685.2	480-579	GCCGTCGTCTACCTGGGATTCCTGTGCCACTCGAGGGTCCACCCCGCTCCGGGTCCCCGGTGCCGCGCGCTGTTCTCAGACCGCGGCTCCGCGGCGCTCA	91	92		TMEM88B	NM_001146685.2:479		yes
62	TNR	NM_003285.3	414-513	GAATTAGGATTAAAGAAAGTGCAGTAAAGAGAAAGCATCGAAGACACCATCACAAAAGATTCCCACAACTCCATGCTGTGTGCTGCAGGCTGGTCCTGAA	81	88		TNR	NM_003285.3:413		yes
63	TPPP	NM_007030.3	340-439	CGGCAGGAACGTGACCGTCACTGACGTGGACATCGTCTTCAGCAAGATCAAAGGGAAGTCTTGCCGGACCATCACCTTTGAGCAGTTCCAGGAGGCGCTG	86	89		TPPP	NM_007030.3:339		yes
64	UGT8	NM_001128174.3	1089-1188	AAACTGGCAGGAGCTCTGGGGAGATTGCCTCAAAAAGTGATTTGGAGGTTTTCTGGACCCAAACCAAAGAATCTAGGAAACAACACTAAACTCATAGAAT	87	83		UGT8	NM_001128174.3:1088		yes
65	UNC5C	NM_003728.4	2707-2806	ATGACTGGAGGATGCTGGCCCATAAGCTGAACCTGGACAGGTACTTGAATTACTTTGCCACCAAATCCAGCCCAACTGGCGTAATCCTGGATCTTTGGGA	92	84		UNC5C	NM_003728.4:2706		yes
66	VCAN	NM_004385.3	9916-10015	GCAGGGTGCCCATCTCACAAGCATCCTGTCTCACGAAGAACAAATGTTTGTTAATCGTGTGGGCCATGATTATCAGTGGATAGGCCTCAATGACAAGATG	84	81		VCAN	NM_004385.3:9915		yes

### Sheet: Isoform Coverage
	nCounter™ CodeSet Design Report - Isoform Coverage
							RefSeq Version:
	Customer Name	HUGO Gene	Probe NSID	Tot Isoforms	Isoforms Hit By Probe	# Hit	Isoforms Not Hit By Probe	# Not Hit
	AARS	AARS1	NM_001605.2:835	2	NM_001605.3;XR_933220.3	2		0
	ABCF1	ABCF1	NM_001090.2:850	2	NM_001090.3;NM_001025091.2	2		0
	ANLN	ANLN	NM_001284301.2:1244	8	XM_017012356.2;XM_006715746.2;XM_017012354.2;XM_006715747.4;NM_018685.5;XM_017012355.2;NM_001284301.3;NM_001284302.3	8		0
	APC	APC	NM_000038.6:1967	15	NM_000038.6;NM_001354903.1;NM_001354902.1;NM_001354899.1;NM_001354906.1;NM_001127510.1;NM_001354900.1;NM_001354895.1;NM_001354898.1;NM_001354904.1;NM_001354901.1;NM_001354896.1;NM_001127511.1;NM_001354897.1;NM_001354905.1	15		0
	APLP1	APLP1	NM_001024807.3:1376	4	NM_001024807.3;XM_017026737.2;NM_005166.5;XM_017026738.2	4		0
	MASH1	ASCL1	NM_004316.4:1279	1		0		0
	ASPA	ASPA	NM_000049.4:639	5	NM_000049.4;XM_017024661.1;XR_934026.1;NM_001128085.1;XM_024450764.1	5		0
	BCAN	BCAN	NM_198427.1:1610	4	NM_198427.2;XM_017002047.1;NM_021948.5;XM_011509866.1	4		0
	BCAS1	BCAS1	NM_003657.4:1799	15	NM_003657.4;NM_001366298.1;NM_001366297.1;XM_017028111.1;XM_005260589.1;XM_011529091.1;XM_005260591.1;XM_005260594.1;NM_001366295.1;NM_001366296.1;XM_005260590.1;NM_001316361.1;XM_011529090.1;XM_005260595.1;NM_001323347.1	15		0
	CA2	CA2	NM_000067.2:575	2	NM_001293675.2;NM_000067.3	2		0
	CD9	CD9	NM_001769.2:405	3	XM_005253814.4;NM_001330312.2;NM_001769.4	3		0
	CLDN11	CLDN11	NM_001185056.1:1253	2	NM_001185056.2;NM_005602.6	2		0
	CNP	CNP	NM_033133.5:854	3	NM_033133.5;NM_001330216.1;XM_011524340.1	3		0
	CNTN1	CNTN1	NM_001843.2:300	15	XM_006719241.2;XR_002957289.1;XR_002957291.1;XM_011537927.2;XR_002957290.1;XM_011537926.3;XM_017018827.2;NM_001843.4;NM_001256064.2;XM_017018826.2;NM_001256063.2;XR_002957288.1;XM_024448843.1;NM_175038.2;XM_005268651.2	15		0
	CNTN2	CNTN2	NM_005076.5:3244	9	NM_005076.5;NM_001346083.1;XM_024449389.1;NR_144350.1	4	XM_017002198.1;XM_024449388.1;XM_024449386.1;XM_024449387.1;XM_017002199.2	5
	CRYAB	CRYAB	NM_001885.1:330	6	NM_001885.3;NM_001368246.1;NM_001368245.1;NM_001289808.2;NM_001289807.1;NM_001330379.1	6		0
	CSPG4	CSPG4	NM_001897.5:5177	1		0		0
	ELOVL7	ELOVL7	NM_024930.1:425	13	NM_001297618.2;XM_017009887.2;XM_017009886.2;XM_006714695.4;NM_001104558.2;XM_017009885.2;XM_005248606.5;XM_005248607.4;NM_024930.3;NM_001297617.2;XM_011543651.3	11	XM_017009888.1;XM_017009889.2	2
	ENPP2	ENPP2	NM_001040092.2:1980	14	XM_006716585.1;XM_006716587.1;XM_017013573.1;XM_024447181.1;NM_001330600.2;NR_045555.2;XM_017013575.1;XM_017013574.1;NM_006209.5;XM_024447182.1;XM_017013572.1;NM_001130863.3;NM_001040092.3;XM_006716584.1	14		0
	ENPP6	ENPP6	NM_153343.4:245	1		0		0
	FA2H	FA2H	NM_024306.2:360	3	NM_024306.5;XM_011523319.2;XM_011523317.3	3		0
	FERMT1	FERMT1	NM_017671.4:1469	2	XM_024451935.1;NM_017671.5	2		0
	FYN	FYN	NM_002037.3:765	10	NM_153048.4;XM_017010650.1;NM_002037.5;XM_017010651.1;XM_005266892.4;XM_017010653.1;NM_001370529.1;XM_017010655.2;XM_017010652.1;NM_153047.4	10		0
	GalC	GALC	NM_000153.4:720	4	NM_000153.4;XM_011536618.1;NM_001201402.1;NM_001201401.1	4		0
	GPM6A	GPM6A	NM_005277.3:790	8	NM_201591.3;NM_201592.3;NM_005277.5;NM_001261448.1;NR_048571.1;NM_001261447.1;NM_001388090.1;NM_001388091.1	8		0
	GPR37	GPR37	NM_005302.5:1789	1		0		0
	GSX2	GSX2	NM_133267.3:702	1		0		0
	IL5	IL5	NM_000879.2:105	4	XM_005271988.4;XM_011543373.3;XM_011543374.3;NM_000879.3	4		0
	ITGB1	ITGB1	NM_002211.3:355	3	NM_133376.3;NM_033668.2;NM_002211.4	3		0
	MAG	MAG	NM_001199216.1:1780	3	NM_001199216.2;NM_002361.4;NM_080600.3	3		0
	MAL	MAL	NM_002371.4:422	4	NM_002371.4;NM_022439.1	2	NM_022440.3;NM_022438.3	2
	MBP	MBP	NM_002385.3:172	15	NM_002385.3;XM_024451188.1;XR_001753202.1;XM_024451185.1;XM_024451187.1;XR_001753201.1;NM_001025081.1;XM_024451186.1	8	XM_017025778.2;XM_024451189.1;XM_017025780.2;NM_001025101.2;NM_001025100.2;NM_001025090.2;NM_001025092.2	7
	MMP16	MMP16	NM_022564.3:513	2	NM_005941.5	1	XM_024447154.1	1
	MOBP	MOBP	NR_003090.3:304	8	NR_003090.3;NM_182935.1	2	NM_001278322.2;NR_103506.2;NR_103504.2;NR_103505.2;NM_001278323.2;NM_001393704.1	6
	MOBP b	MOBP	NM_001278322.2:100	8	NM_001278322.2;NR_103504.1;NR_103505.1;NR_003090.1;NM_182935.1;NM_001393704.1	6	NR_103506.2;NM_001278323.2	2
	MOG	MOG	NM_001008228.3:586	10	NM_001008228.3;NM_002433.3;NM_001170418.1;NM_206811.2;NM_206812.2;NM_206810.2;NM_001363610.1;NM_206809.2;NM_206814.2;NM_001008229.1	10		0
	MTO1	MTO1	NM_133645.3:290	3	NM_133645.3;NM_001123226.1;NM_012123.2	3		0
	MYRF	MYRF	NM_001127392.3:214	11	NM_001127392.3;XM_011545234.1;XM_005274228.1;XM_005274225.1;XM_005274223.1;XM_005274224.1;NM_013279.1;XM_005274226.1;XM_005274227.1;XM_005274222.1	10	XM_024448677.1	1
	MYT1	MYT1	NM_004535.2:3240	1	NM_004535.3	1		0
	NEU4	NEU4	NM_001167599.3:479	5	NM_001167599.3;NM_080741.1;NM_001167600.1;NM_001167601.1;NM_001167602.1	5		0
	NRCAM	NRCAM	NM_005010.4:875	102	NM_001371175.1;XM_024446775.1;NM_001193582.2;XM_011516261.2;XM_017012251.2;NM_001371151.1;XM_006716014.2;XM_011516267.2;NM_001371150.1;NM_001371181.1;NM_001371144.1;NM_001371125.1;NM_001371155.1;NM_001371139.1;XM_011516268.2;NM_001371180.1;NM_001371138.1;NM_001371140.1;NM_001371156.1;NR_163871.1;XM_024446777.1;NM_001037132.4;XM_024446773.1;NM_001371142.1;XM_017012246.2;NM_001371166.1;NM_001371171…	100	XM_006716003.2;NM_001371135.1	2
	NRCAM b	NRCAM	NM_001371135.1:308	102	NM_001371135.1;NM_005010.3;NM_001371122.1;NM_001371153.1;NM_001371143.1;XM_006716014.1;NM_001371128.1;NM_001371127.1;XM_011516259.1;NM_001371166.1;XM_011516269.1;NM_001371162.1;NM_001371174.1;NM_001371157.1;XM_017012236.1;NM_001371134.1;NM_001371119.1;NM_001371144.1;XM_011516257.1;NM_001371148.1;NM_001371167.1;NM_001371158.1;NM_001371126.1;NM_001371150.1;XM_011516261.1;NM_001371145.1;NM_001371172…	61	XM_011516255.1;XM_011516258.1;XM_024446777.1;XM_006716003.2;XM_011516266.3;XM_024446780.1;XM_017012247.2;XM_011516270.2;XM_017012248.2;XM_024446773.1;XM_006716007.2;XM_011516267.2;NM_001371159.1;NM_001371173.1;NM_001371151.1;NR_163871.1;NR_163870.1;NM_001371130.1;NM_001371181.1;NM_001371154.1;NM_001371163.1;NM_001371165.1;NM_001371178.1;NM_001371175.1;NM_001371155.1;NM_001371147.1;NM_001371125.1;…	41
	OLIG2	OLIG2	NM_005806.4:48	2		0	XM_005260908.1	1
	OPALIN	OPALIN	NM_001040102.3:247	12	NM_001040102.3;NM_001284320.1;NM_001284321.1;NM_001284327.1;NM_001040103.1;NR_104297.1;NM_033207.3;NM_001284324.1;NR_104296.1;NM_001284326.1;NM_001284322.1;NM_001284323.1	12		0
	PCDH15	PCDH15	NM_001142763.1:1210	21	NM_001354429.2;NM_001142769.3;NM_001354420.2;NM_001142771.2;NM_001142768.2;NM_001142766.2;NM_001142770.3;NM_001142767.2;NM_033056.4;XM_017016573.2;NM_001142773.2;XR_001747192.2;NM_001384140.1;NM_001142765.2;NM_001142772.2;NM_001354404.2;NM_001354411.2;NM_001142764.2;NM_001142763.2;XR_001747193.2;NM_001354430.2	21		0
	PDGFRA	PDGFRA	NM_006206.6:1892	8	NM_006206.6;NM_001347829.1;NM_001347828.1;XM_006714041.1;NM_001347830.1;NM_001347827.1;XM_017008281.1;XM_005265743.1	8		0
	PLLP	PLLP	NM_015993.2:395	1	NM_015993.3	1		0
	PLP1	PLP1	NM_000533.5:868	4	NM_000533.5;NM_001305004.1;NM_199478.1;NM_001128834.1	4		0
	POLR1B	POLR1B	NM_001282774.1:1866	10	NM_001282779.2;NM_019014.6;NM_001282772.2;NM_001371971.1;NM_001282774.2;NM_001282777.2;NM_001371970.1;NM_001137604.3;NM_001371969.1;NM_001282776.2	10		0
	PPP1R14A	PPP1R14A	NM_033256.2:541	2	NM_033256.3;NM_001243947.2	2		0
	PTGDS	PTGDS	NM_000954.6:139	1		0		0
	PTPRZ1	PTPRZ1	NM_002851.3:1588	5	NM_002851.3;NM_001369395.1;NM_001206838.1;NM_001206839.1;NM_001369396.1	5		0
	QDPR	QDPR	NM_001306140.1:305	3	NM_000320.3;NR_156494.2;NM_001306140.2	3		0
	QKI	QKI	NM_006775.3:568	16	NM_006775.3;NM_206855.1;XR_001743749.1;XM_011536259.1;XM_011536260.1;XM_017011502.1;NM_206854.1;NM_206853.1;XR_001743750.1;XM_011536258.1;XM_011536261.1;XR_245557.1;XM_017011503.1;XM_017011504.1;XR_942633.1;NM_001301085.1	16		0
	RHOU	RHOU	NM_021205.6:529	2	NM_021205.6;NR_037962.1	2		0
	SDHA	SDHA	NM_004168.3:1315	8	NM_004168.4;XM_017009685.2;XM_011514073.2;NM_001330758.2;XM_024446143.1;XR_002956167.1;XM_011514072.2;NM_001294332.2	8		0
	SEMA5A	SEMA5A	NM_003966.3:3717	9	NM_003966.3;XM_011514159.1;XM_006714506.1;XM_006714507.1;XM_017010016.1;XM_011514156.1;XM_011514155.1;XM_011514157.1;XM_011514158.1	9		0
	SULF2	SULF2	NM_001161841.1:1206	13	NM_001387055.1;NM_001387048.1;XM_006723830.2;NM_001387051.1;NM_001387053.1;NM_001387052.1;NM_001387049.1;XM_011528914.2;NM_018837.4;NM_001161841.2;NM_001387054.1;NM_198596.3;NM_001387050.1	13		0
	TBP	TBP	NM_001172085.1:587	2	NM_001172085.2;NM_003194.5	2		0
	TF	TF	NM_001063.4:633	3	NM_001063.4;NM_001354704.1;NM_001354703.1	3		0
	TMEM88B	TMEM88B	NM_001146685.2:479	1		0		0
	TNR	TNR	NM_003285.3:413	5	NM_003285.3;NM_001328635.1;XM_011509949.1;XM_017002219.1;XM_017002218.1	5		0
	TPPP	TPPP	NM_007030.3:339	4	NM_007030.3;XM_024454346.1;XM_017008993.1;XM_005248237.1	4		0
	UGT8	UGT8	NM_001128174.3:1088	10	NM_001128174.3;NM_001322113.1;NM_001322112.1;NM_001322114.1;XM_024454209.1;NM_003360.2;XM_024454208.1;XM_024454211.1;XM_024454210.1;XM_024454207.1	10		0
	UNC5C	UNC5C	NM_003728.4:2706	4	NM_003728.4;XM_017008790.1;XM_005263321.1;XM_017008789.1	4		0
	VCAN	VCAN	NM_004385.3:9915	4	NM_004385.5;NM_001164098.2;NM_001164097.2;NM_001126336.3	4		0

### Sheet: Amp Primers
	nCounter™ CodeSet Design Report - Amplification Primers
	IDT Order Form	https://www.nanostring.com/order-form-idt-primer/
	Customer Name	Gene Name	Probe NSID	FWD Name	FWD Seq	REV Name	REV Seq
	AARS	AARS1	NM_001605.2:835	NM_001605.2:835_FOR	GATGGGCCTGGAACGAC	NM_001605.2:835_REV	GGCACCTGTGCCCTTCT
	ABCF1	ABCF1	NM_001090.2:850	NM_001090.2:850_FOR	AGATGTCCTCCCGCCAA	NM_001090.2:850_REV	TGTACAGGTCTGCATTGACGA
	ANLN	ANLN	NM_001284301.2:1244	NM_001284301.2:1244_FOR	TCCCAGACAGTTCCATCCA	NM_001284301.2:1244_REV	GCGTTCCAGGAAAGGCTTA
	APC	APC	NM_000038.6:1967	NM_000038.6:1967_FOR	GGAGGTGGGATATTACGGA	NM_000038.6:1967_REV	CATGCATTACTGACTATTGTCAAAC
	APLP1	APLP1	NM_001024807.3:1376	NM_001024807.3:1376_FOR	GATCCCGAGAAGGCACAG	NM_001024807.3:1376_REV	GGTGGGGGTTCTGGTCA
	MASH1	ASCL1	NM_004316.4:1279	NM_004316.4:1279_FOR	TGGTTCTGAGGGGCTCG	NM_004316.4:1279_REV	CCTCCCAACGCCACTG
	ASPA	ASPA	NM_000049.4:639	NM_000049.4:639_FOR	TTGAGCATCCTTCCCTCAA	NM_000049.4:639_REV	TCATTTGATCCAAGATATCAGCTC
	BCAN	BCAN	NM_198427.1:1610	NM_198427.1:1610_FOR	AGCAGAGGCCCCTAGGAC	NM_198427.1:1610_REV	TTCATCTTCATATTTCTCTTCTTCC
	BCAS1	BCAS1	NM_003657.4:1799	NM_003657.4:1799_FOR	AAGAGACCTGAGAAGCGGC	NM_003657.4:1799_REV	GGTCCGATGGATACTGGG
	CA2	CA2	NM_000067.2:575	NM_000067.2:575_FOR	GAAAGCTGTGCAGCAACC	NM_000067.2:575_REV	TTTTAATGGAATCCAGCACAT
	CD9	CD9	NM_001769.2:405	NM_001769.2:405_FOR	TGGTGATATTCGCCATTGAA	NM_001769.2:405_REV	TCCTTGGTTTTCAGCTTGTTG
	CLDN11	CLDN11	NM_001185056.1:1253	NM_001185056.1:1253_FOR	CCCTTCAAGGTCATTTACTTGT	NM_001185056.1:1253_REV	CCCCTGGCCCTCAACTTA
	CNP	CNP	NM_033133.5:854	NM_033133.5:854_FOR	CCAAGTTTTGTGACTACGGG	NM_033133.5:854_REV	AAAGAGGGCAGAGATGGTCA
	CNTN1	CNTN1	NM_001843.2:300	NM_001843.2:300_FOR	TCACTCAACTGTAGGGCACG	NM_001843.2:300_REV	TTGATAACAAGGTTTCCTCCTACC
	CNTN2	CNTN2	NM_005076.5:3244	NM_005076.5:3244_FOR	GATGGGATCCCTGCAGAA	NM_005076.5:3244_REV	AGTGGGAAATGACGGTGC
	CRYAB	CRYAB	NM_001885.1:330	NM_001885.1:330_FOR	GAGGTGCATGGAAAACATGA	NM_001885.1:330_REV	TGACAGGGATGAAGTAATGGTG
	CSPG4	CSPG4	NM_001897.5:5177	NM_001897.5:5177_FOR	GCTGTGTCTTTTGAGGCTG	NM_001897.5:5177_REV	TCCAGAGCAGCCACGG
	ELOVL7	ELOVL7	NM_024930.1:425	NM_024930.1:425_FOR	TGGGGTATAGGTTATTCATTTCG	NM_024930.1:425_REV	CACTTGGCTATTTTTCTTGCG
	ENPP2	ENPP2	NM_001040092.2:1980	NM_001040092.2:1980_FOR	TGCCACTCTGGACATCATATACT	NM_001040092.2:1980_REV	AACAGTTCTGACTGAAACTCGG
	ENPP6	ENPP6	NM_153343.4:245	NM_153343.4:245_FOR	ACTTGACTCCAGACTTCCCTAGT	NM_153343.4:245_REV	CTTGTTGGTGGTGGGGTC
	FA2H	FA2H	NM_024306.2:360	NM_024306.2:360_FOR	CGAGCCTGTAGCCCTTGA	NM_024306.2:360_REV	ACAGGAGAGGCTTTCGCC
	FERMT1	FERMT1	NM_017671.4:1469	NM_017671.4:1469_FOR	CCAGTCCCCAGAAGCACT	NM_017671.4:1469_REV	TGCCTTGTTCCATAAGGG
	FYN	FYN	NM_002037.3:765	NM_002037.3:765_FOR	ACCGTCTTTGGAGGTGTGA	NM_002037.3:765_REV	TCTGTCCGTGCTTCATAGTCA
	GalC	GALC	NM_000153.4:720	NM_000153.4:720_FOR	CTGCATCCATGCTCCTTG	NM_000153.4:720_REV	AAGCTTCTTCCCAGTCAACTTT
	GPM6A	GPM6A	NM_005277.3:790	NM_005277.3:790_FOR	TGGAGAGGAAAAGAAAATTTGTA	NM_005277.3:790_REV	CATAGCAATGACTGCTGCC
	GPR37	GPR37	NM_005302.5:1789	NM_005302.5:1789_FOR	CCAAGAAGTGGCTGCTGG	NM_005302.5:1789_REV	CGGAAGCGGTCTATGCAC
	GSX2	GSX2	NM_133267.3:702	NM_133267.3:702_FOR	CACCGCCACCACCTACA	NM_133267.3:702_REV	ACGCCGTCCTCATCCTCT
	IL5	IL5	NM_000879.2:105	NM_000879.2:105_FOR	CCCCACAGAAATTCCCAC	NM_000879.2:105_REV	GTACAGGAACAGGAATCCTCAG
	ITGB1	ITGB1	NM_002211.3:355	NM_002211.3:355_FOR	TGTGGGTGGTGCACAAAT	NM_002211.3:355_REV	TGTCATCTGGAGGGCAAC
	MAG	MAG	NM_001199216.1:1780	NM_001199216.1:1780_FOR	GCTACATTACCCAGACACGC	NM_001199216.1:1780_REV	CCCCAGAGATGCGGAAGT
	MAL	MAL	NM_002371.4:422	NM_002371.4:422_FOR	CATCACGATGCAAGACGG	NM_002371.4:422_REV	TCTGATTAAAGAGAACACCGCA
	MBP	MBP	NM_002385.3:172	NM_002385.3:172_FOR	ACTCCATCGGGCGCTT	NM_002385.3:172_REV	CTGCGGGCATGAGAGG
	MMP16	MMP16	NM_022564.3:513	NM_022564.3:513_FOR	CTGCCATGCAGCAGTTCT	NM_022564.3:513_REV	GAAATTTGGAGCTACCTCTTGTC
	MOBP b	MOBP	NM_001278322.2:100	NM_001278322.2:100_FOR	CCAAGACAAGCTCATAACAGAGA	NM_001278322.2:100_REV	CGGAGTACTTCTGGTTTTTGG
	MOBP	MOBP	NR_003090.3:304	NR_003090.3:304_FOR	GCGGCTGCTTCTACCAGA	NR_003090.3:304_REV	TTTAAACTCCTCCTTGGTCACT
	MOG	MOG	NM_001008228.3:586	NM_001008228.3:586_FOR	GTTCTCCTCGCGGTGC	NM_001008228.3:586_REV	AGATTCTCTATCTCTGCTCGAAGT
	MTO1	MTO1	NM_133645.3:290	NM_133645.3:290_FOR	GTGCGGCTCTCGGACTC	NM_133645.3:290_REV	CCAAGGCATCTACTTCCCTC
	MYRF	MYRF	NM_001127392.3:214	NM_001127392.3:214_FOR	GAGGAGTACATCAGCAAGGAGG	NM_001127392.3:214_REV	CTGGAGCCAGGCATCG
	MYT1	MYT1	NM_004535.2:3240	NM_004535.2:3240_FOR	TGGGAGTTTCCTCACCCA	NM_004535.2:3240_REV	CGTCGCTAGTCTTGAACTTTG
	NEU4	NEU4	NM_001167599.3:479	NM_001167599.3:479_FOR	GCCTCTCGTGGGGCA	NM_001167599.3:479_REV	CGGCCTGAGGGCAGC
	NRCAM	NRCAM	NM_005010.4:875	NM_005010.4:875_FOR	ACATTGTTGTCCGCCCA	NM_005010.4:875_REV	TCCAATTGGGGGTCTGC
	NRCAM b	NRCAM	NM_001371135.1:308	NM_001371135.1:308_FOR	CAGAAATCAGAAAAACATTTGGG	NM_001371135.1:308_REV	TGCGGGAAACTTTGAAGAA
	OLIG2	OLIG2	NM_005806.4:48	NM_005806.4:48_FOR	GCCAGGTTCTCCCCTGA	NM_005806.4:48_REV	GCCCCAGGGGAAGATAGTC
	OPALIN	OPALIN	NM_001040102.3:247	NM_001040102.3:247_FOR	GGAAAGTGACAGACCATGTGAA	NM_001040102.3:247_REV	GGTTCCTCGCTTCCTGCT
	PCDH15	PCDH15	NM_001142763.1:1210	NM_001142763.1:1210_FOR	CCTTGTGTCCTTGTGCCA	NM_001142763.1:1210_REV	TGGCGTAACAATAATGGGG
	PDGFRA	PDGFRA	NM_006206.6:1892	NM_006206.6:1892_FOR	CAAGATGGGAGTTTCCAAGAG	NM_006206.6:1892_REV	AGGTTGGGACCGGCTTA
	PLLP	PLLP	NM_015993.2:395	NM_015993.2:395_FOR	TCAACCTCTACCTGTTTCAGC	NM_015993.2:395_REV	CAGAGCAGGCGATGAAGG
	PLP1	PLP1	NM_000533.5:868	NM_000533.5:868_FOR	TTCCACCTGTTTATTGCTGC	NM_000533.5:868_REV	CGGCCCATGAGTTTAAGG
	POLR1B	POLR1B	NM_001282774.1:1866	NM_001282774.1:1866_FOR	TTGTTCCTTTTTACCACTCCTTG	NM_001282774.1:1866_REV	TCCTCAAAGATAGCGACATTCA
	PPP1R14A	PPP1R14A	NM_033256.2:541	NM_033256.2:541_FOR	TCCTGAAGTCATGTGGGAA	NM_033256.2:541_REV	GTCGTGGGAGGGGCTT
	PTGDS	PTGDS	NM_000954.6:139	NM_000954.6:139_FOR	AGCACCGGAGGCCCA	NM_000954.6:139_REV	TTCTCCCGGAGCCAGC
	PTPRZ1	PTPRZ1	NM_002851.3:1588	NM_002851.3:1588_FOR	TGAACTTGATCTTTTCCCTGAA	NM_002851.3:1588_REV	TGGTTTGTAGCACTGTCTCTACC
	QDPR	QDPR	NM_001306140.1:305	NM_001306140.1:305_FOR	TGGAAAGCTCTTGGGTGAA	NM_001306140.1:305_REV	TCTGCTTCCACATCAGGTCA
	QKI	QKI	NM_006775.3:568	NM_006775.3:568_FOR	CAGCCTGCCCAACTTCTG	NM_006775.3:568_REV	TCCTTTTCTCTGTACTGCCATTT
	RHOU	RHOU	NM_021205.6:529	NM_021205.6:529_FOR	GGTGGTGTCTGTGGATGG	NM_021205.6:529_REV	GGAAGATGTCTGTGTTGGTGT
	SDHA	SDHA	NM_004168.3:1315	NM_004168.3:1315_FOR	CGTCACGAAGGAGCCG	NM_004168.3:1315_REV	TCTGATCCTGGCCATTCA
	SEMA5A	SEMA5A	NM_003966.3:3717	NM_003966.3:3717_FOR	ACCAGCATAACCAACCACAT	NM_003966.3:3717_REV	TGTGGGTTGAAGTATTTGTTTCTT
	SULF2	SULF2	NM_001161841.1:1206	NM_001161841.1:1206_FOR	GGTGAAAGAGAAGCACGGC	NM_001161841.1:1206_REV	GCCTGTGCGGGTACATCT
	TBP	TBP	NM_001172085.1:587	NM_001172085.1:587_FOR	TTGTATCCACAGTGAATCTTGGTT	NM_001172085.1:587_REV	TGGCTCTCTTATCCTCATGATT
	TF	TF	NM_001063.4:633	NM_001063.4:633_FOR	TGTGGCTGCTCCACCC	NM_001063.4:633_REV	TTCTCAAATATAGTCGAGTGCTTG
	TMEM88B	TMEM88B	NM_001146685.2:479	NM_001146685.2:479_FOR	CGCCGTCGTCTACCTGG	NM_001146685.2:479_REV	AACACGATGAGCGCCG
	TNR	TNR	NM_003285.3:413	NM_003285.3:413_FOR	GGGCAGGTCTCTTTTGGAA	NM_003285.3:413_REV	TGGGTTCAGGACCAGCC
	TPPP	TPPP	NM_007030.3:339	NM_007030.3:339_FOR	GTGATCGACGGCAGGAAC	NM_007030.3:339_REV	TCCAGCGCCTCCTGG
	UGT8	UGT8	NM_001128174.3:1088	NM_001128174.3:1088_FOR	GCTAACAAACTGGCAGGAGC	NM_001128174.3:1088_REV	TTTGTGGTAACCATTCTATGAGTTT
	UNC5C	UNC5C	NM_003728.4:2706	NM_003728.4:2706_FOR	GGCCATGACTGGAGGATG	NM_003728.4:2706_REV	TGTGCTTCCCAAAGATCCA
	VCAN	VCAN	NM_004385.3:9915	NM_004385.3:9915_FOR	CTGCAGGGTGCCCATCT	NM_004385.3:9915_REV	TGCTCAAACATCTTGTCATTG
